# The Interactome of DUX4 Reveals Multiple Activation Pathways

**DOI:** 10.1101/2023.09.12.557395

**Authors:** Moriya Slavin, Keren Zohar, Clothilde Claus, Dina Schneidman-Duhovny, Michal Linial, Frédérique Coppée, Nir Kalisman

## Abstract

The ectopic expression of the DUX4 protein in muscle cells is the underlying cause of Facioscapulohumeral Muscular Dystrophy (FSHD). DUX4 is a potent transcription factor that activates a large number of genes in a dysregulated manner, but the direct protein interactions involved in this activation are only partially known. Here, we tailored an affinity purification and mass spectrometry (AP-MS) analysis to the unique features and functions of DUX4, to provide a more complete view of its interactome. We also obtained and verified all-atom models for two of the major interactions by employing cross-linking and mass spectrometry (CL-MS), computational modeling, and guided mutation studies. We find that DUX4 interacts strongly with two homologous transcription activators, PTOV1 and MED25, in addition to the previously characterized CBP/p300. The interaction with the PTOV1/MED25 domain involves the wrapping of the last thirty residues of the DUX4 activation region around the domain in a very extensive interface. Hence, DUX4 has the capacity to both open the chromatin and directly recruit the Mediator complex. DUX4 also binds to all members of the RFPL4 family, which are among the strongest genes it activates. These interactions are mediated through a hitherto unrecognized motif in the DUX4 disordered linker region. This feedback mechanism suggests that DUX4 may be inhibited by its own activation products, and explains its typical pulsed expression profile. We also found SIX1 and the AP-2 complex as strong DUX4 C-terminal interactors. A separate analysis of interactions involving the N-terminal of DUX4 revealed enrichment of proteins that are involved in DNA repair following double-strand breaks. Overall, these findings reveal new activation pathways for DUX4, which may be modulated in future strategies to control its toxicity. This study also showcases the synergy between CL-MS and deep-learning based modeling for the structural elucidation of challenging protein-protein interactions.
