## Supplemental Table 7 for "The Interactome of DUX4 Reveals Multiple Activation Pathways"

### Sheet: Report_All_Pooled_strep_DUX4_PT
Table S7. EDC cross-links identified from DUX4 and PTOV1
Protein 1	Protein 2	Residue Number 1	Residue Number 2	XL fragmentation score 1	XL fragmentation score 2	Charge	Peptide 1	Peptide 2	Raw File	ΔM [ppm]	M/Z	Monoisotopic Err	Distance on model (Å)
DUX4_	PTOV1	423	104	2	1.29	3	ALLEELV-5	LLAWSGVLEWQEKR-13	2022_11_18_02_strep_DUX4_PTOV1_EDC-NHS_Trp_GluC_p3	-0.3	828.464	1	25.643	By homology
DUX4_	DUX4_	39	115	2	1.17	4	ACFER-4	AFEKDRFPGIAAR-4	2022_11_18_01_strep_DUX4_PTOV1_EDC-NHS_Trp_GluC_p4	0.1	536.024	0	-1
PTOV1	PTOV1	85	91	2	1.15	4	VFGALGPIGPSSPGLTLGGLAVSEHR-24	LSNKLLAWSGVLE-4	2022_11_18_02_strep_DUX4_PTOV1_EDC-NHS_Trp_GluC_p3	-1.2	975.791	0	12.289	By homology
DUX4_	DUX4_	265	423	2	1.13	3	WPPHPGKSR-7	ALLEELV-5	2022_11_18_02_strep_DUX4_PTOV1_EDC-NHS_Trp_GluC_p3	-0.9	610.341	0	-1
DUX4_	PTOV1	403	331	2	1.08	3	TEAPGELEASEE-11	LVQFHFTKDLETLK-8	2022_11_18_02_strep_DUX4_PTOV1_EDC-NHS_Trp_GluC_p3	-0.8	987.83	0	8.119
DUX4_	PTOV1	394	256	2	1.06	4	TEAPGELEASEE-2	QAVGPGGVNSGPVQIVNNKFLAWSGVMEWQEPRPEPNSR-19	2022_11_18_05_strep_DUX4_PTOV1_EDC-NHS_Trp_GluC_p4_Steppeed	0.3	1369.92	2	10.417
DUX4_	PTOV1	409	301	2	1.06	4	AASLEAPLSEEEYR-5	KLYMQLIPQQLLTTLVPLFR-1	2022_11_18_05_strep_DUX4_PTOV1_EDC-NHS_Trp_GluC_p4_Steppeed	1.4	991.047	0	16.447
DUX4_	PTOV1	403	331	2	1.03	4	FLQQAQPLLETEAPGELEASEE-21	LVQFHFTKDLETLK-8	2022_11_18_01_strep_DUX4_PTOV1_EDC-NHS_Trp_GluC_p4	-0.9	1033.28	1	8.119
DUX4_	PTOV1	409	337	2	1	3	AASLEAPLSEEEYR-5	TLKSLCR-3	2022_11_18_02_strep_DUX4_PTOV1_EDC-NHS_Trp_GluC_p3	-2.8	808.746	1	19.107
DUX4_	PTOV1	423	331	2	1	3	ALLEELV-5	LVQFHFTKDLETLK-8	2022_11_18_02_strep_DUX4_PTOV1_EDC-NHS_Trp_GluC_p3	-0.8	829.469	0	21.979
PTOV1	PTOV1	301	408	2	0.97	4	KLYMQLIPQQLLTTLVPLFR-1	NLEQEQQQR-5	2022_11_18_01_strep_DUX4_PTOV1_EDC-NHS_Trp_GluC_p4	-1	892.998	0	36.549
DUX4_	PTOV1	409	331	2	0.96	4	AASLEAPLSEEEYR-5	LVQFHFTKDLETLK-8	2022_11_18_02_strep_DUX4_PTOV1_EDC-NHS_Trp_GluC_p3	-2	816.925	0	8.886
DUX4_	DUX4_	265	398	2	0.95	3	WPPHPGKSR-7	TEAPGELEASEE-6	2022_11_18_02_strep_DUX4_PTOV1_EDC-NHS_Trp_GluC_p3	-0.3	768.703	0	-1
DUX4_	PTOV1	423	354	2	0.95	4	ALLEELV-5	IMDNGFAGCVHFSYK-13	2022_11_18_01_strep_DUX4_PTOV1_EDC-NHS_Trp_GluC_p4	-1.3	629.061	0	11.187
DUX4_	PTOV1	324	301	2	0.94	4	GPQVAGAAWEPQAGAAPPPQPAPPDASASAR-10	KLYMQLIPQQLLTTLVPLFR-1	2022_11_18_05_strep_DUX4_PTOV1_EDC-NHS_Trp_GluC_p4_Steppeed	-1.2	1329.97	0	-1
DUX4_	PTOV1	422	114	2	0.94	3	ALLEELV-4	RPYSDSTAKLK-9	2022_11_18_02_strep_DUX4_PTOV1_EDC-NHS_Trp_GluC_p3	-0.4	678.716	1	20.774	By homology
DUX4_	PTOV1	400	331	2	0.93	4	LLASPEFLQQAQPLLETEAPGELEASEE-24	LVQFHFTKDLETLK-8	2022_11_18_01_strep_DUX4_PTOV1_EDC-NHS_Trp_GluC_p4	2.4	1185.87	1	12.107
DUX4_	PTOV1	414	237	2	0.91	4	AASLEAPLSEEEYR-10	KQAVGPGGVNSGPVQIVNNK-1	2022_11_18_05_strep_DUX4_PTOV1_EDC-NHS_Trp_GluC_p4_Steppeed	1.1	878.21	1	34.966	By homology
DUX4_	DUX4_	398	402	2	0.9	4	LLASPEFLQQAQPLLETEAPGE-22	LEASEEAASLEAPLSEEEYR-4	2022_11_18_01_strep_DUX4_PTOV1_EDC-NHS_Trp_GluC_p4	0.1	1147.07	0	6.118
DUX4_	PTOV1	394	212	2	0.9	3	TEAPGELEASEE-2	KIFMGLIPYDQSGFVSAIR-1	2022_11_18_02_strep_DUX4_PTOV1_EDC-NHS_Trp_GluC_p3	0.3	1129.23	1	11.332	By homology
DUX4_	DUX4_	398	402	2	0.89	4	FLQQAQPLLETEAPGE-16	LEASEEAASLEAPLSEEEYR-4	2022_11_18_01_strep_DUX4_PTOV1_EDC-NHS_Trp_GluC_p4	-0.6	994.733	1	6.118
DUX4_	PTOV1	400	301	2	0.88	3	TEAPGELEASEE-8	KLYMQLIPQQLLTTLVPLFR-1	2022_11_18_02_strep_DUX4_PTOV1_EDC-NHS_Trp_GluC_p3	0.6	1219.99	0	24.297
DUX4_	DUX4_	265	376	2	0.85	4	WPPHPGKSR-7	QGQMQGIPAPSQALQEPAPWSALPCGLLLDELLASPE-31	2022_11_18_05_strep_DUX4_PTOV1_EDC-NHS_Trp_GluC_p4_Steppeed	0.6	1240.13	2	-1
DUX4_	DUX4_	265	375	2	0.85	4	WPPHPGKSRE-7	QGQMQGIPAPSQALQEPAPWSALPCGLLLD-30	2022_11_18_05_strep_DUX4_PTOV1_EDC-NHS_Trp_GluC_p4_Steppeed	-1.6	1087.3	1	-1
DUX4_	PTOV1	409	212	2	0.85	4	AASLEAPLSEEEYR-5	KIFMGLIPYDQSGFVSAIR-1	2022_11_18_02_strep_DUX4_PTOV1_EDC-NHS_Trp_GluC_p3	-1.3	923.226	2	20.949	By homology
DUX4_	DUX4_	252	423	2	0.83	4	GDFAYAAPAPPDGALSHPQAPR-16	ALLEELV-5	2022_11_18_05_strep_DUX4_PTOV1_EDC-NHS_Trp_GluC_p4_Steppeed	-0.1	744.135	0	-1
DUX4_	PTOV1	392	91	2	0.83	3	FLQQAQPLLETEAPGELEASEE-10	LSNKLLAWSGVLE-4	2022_11_18_02_strep_DUX4_PTOV1_EDC-NHS_Trp_GluC_p3	0.9	1280.66	0	10.893	By homology
DUX4_	PTOV1	392	256	2	0.8	4	FLQQAQPLLETEAPGELEASEE-10	QAVGPGGVNSGPVQIVNNKFLAWSGVME-19	2022_11_18_05_strep_DUX4_PTOV1_EDC-NHS_Trp_GluC_p4_Steppeed	-0.5	1317.41	1	10.757
DUX4_	PTOV1	404	337	2	0.8	4	ASEEAASLEAPLSEEEYR-4	TLKSLCR-3	2022_11_18_05_strep_DUX4_PTOV1_EDC-NHS_Trp_GluC_p4_Steppeed	-1.1	710.601	0	15.133
DUX4_	PTOV1	409	176	2	0.79	4	AASLEAPLSEEEYR-5	DCDSLKGLCR-6	2022_11_18_01_strep_DUX4_PTOV1_EDC-NHS_Trp_GluC_p4	-1	693.077	0	19.336	By homology
DUX4_	PTOV1	403	212	2	0.76	4	ASEEAASLEAPLSEEEYR-3	KIFMGLIPYDQSGFVSAIR-1	2022_11_18_01_strep_DUX4_PTOV1_EDC-NHS_Trp_GluC_p4	2.1	1027.02	1	12.009	By homology
DUX4_	PTOV1	404	301	2	0.74	4	ASEEAASLEAPLSEEEYR-4	KLYMQLIPQQLLTTLVPLFR-1	2022_11_18_01_strep_DUX4_PTOV1_EDC-NHS_Trp_GluC_p4	0.1	1095.08	0	21.42
DUX4_	DUX4_	398	413	2	0.73	4	LLASPEFLQQAQPLLETEAPGELE-22	APGELEASEEAASLEAPLSE-19	2022_11_18_01_strep_DUX4_PTOV1_EDC-NHS_Trp_GluC_p4	-0.9	1152.07	1	25.213
DUX4_	DUX4_	407	404	2	0.73	3	LEASEEAASLE-9	EAASLEAPLSEEEYR-1	2022_11_18_02_strep_DUX4_PTOV1_EDC-NHS_Trp_GluC_p3	-4.3	942.106	1	4.731
DUX4_	PTOV1	324	331	2	0.71	4	GPQVAGAAWEPQAGAAPPPQPAPPDASASAR-10	LVQFHFTKDLE-8	2022_11_18_01_strep_DUX4_PTOV1_EDC-NHS_Trp_GluC_p4	0.1	1070.79	2	-1
DUX4_	DUX4_	115	376	2	0.7	4	AFEKDRFPGIAAR-4	QGQMQGIPAPSQALQEPAPWSALPCGLLLDELLASPE-31	2022_11_18_01_strep_DUX4_PTOV1_EDC-NHS_Trp_GluC_p4	2	1343.69	0	-1
